# Nde1 is Required for Heterochromatin Compaction and Stability in Neocortical Neurons

**DOI:** 10.1101/2021.06.25.449848

**Authors:** Alison A. Chomiak, Clara C. Lowe, Yan Guo, Dennis McDaniel, Hongna Pan, Xiaoming Zhou, Qiong Zhou, Martin L. Doughty, Yuanyi Feng

## Abstract

The *NDE1* gene encodes a scaffold protein essential for brain development. While biallelic *NDE1* loss of function (LOF) causes microcephaly with profound mental retardation, *NDE1* missense mutations and copy number variations are associated with multiple neuropsychiatric disorders. However, the etiology of the diverse phenotypes resulting from *NDE1* aberrations remains elusive. Here we show Nde1 controls neurogenesis through facilitating heterochromatin compaction via histone H4K20 trimethylation. This mechanism patterns diverse chromatin landscapes and stabilizes constitutive heterochromatin of neocortical neurons. We show NDE1 undergoes dynamic liquid-liquid phase separation, partitioning to the nucleus and interacting with pericentromeric and centromeric satellite repeats. Nde1 LOF results in nuclear architecture aberrations and DNA double strand breaks, as well as instability and derepression of pericentromeric satellite repeats in neocortical neurons. These findings uncover a pivotal role of NDE1/Nde1 in establishing and maintaining neuronal heterochromatin. They suggest that heterochromatin impairments underlie a wide range of brain dysfunction.
