## Supplementary material for "Nde1 is Required for Heterochromatin Compaction and Stability in Neocortical Neurons": Antibody list

### Sheet: Sheet1
	Antibody	Manufacture	Cat #
	Histone H4K20me3	Diagenode	C15310207
	Histone H4K20me3	Abcam	ab9053
	Histone H4K20me3 clone 6F8-D9	Abcam	ab78517
	Histone H4K20me1 clone 5E10-D8	Abcam	ab78513
	Histone H4K5Ac	Abcam	ab51997
	Histone H4K8Ac	Abcam	ab45166
	Histone H4K16Ac	Abcam	ab109463
	Histone H4	Active Motif	39269
	Histone H4	GeneTex	GTX129560
	Histone H3K9me3	Abcam	ab8898
	Histone H3K9me3	Abcam	ab8898
	Histone H3K27me3	Diagenode	C15200181
	Histone H3K27me3	Active Motif	39055
	Histone H3K36me3	Active Motif	61902
	Histone H3K4me3	Diagenode	C15410003
	Histone H3K9Ac, clone C5B11	Cell Signaling Technology	#9649
	Histone H3.3	Novus Biologicals	NBP2-24697
	Histone H3S10p	Millipore	06-570
	Histone H3	Active Motif	61799
	Histone H3 (1G1)	Epigentek	A68386
	Histone H2A	Cell Signaling Technology	12349
	Histone H2A	Cell Signaling Technology	2578
	Histone H2A, Clone C10037	MBL	D210-3
	Histone H2A	GeneTex	GTX129418
	Ubiquityl-Histone H2AK119	Cell Signaling Technology	8240
	Ubiquityl-Histone H2A Clone E6C5	Millipore	05-678
	phospho-Histone H2A.X (Ser139), clone JBW301	Millipore	05-636
	phospho-Histone H2A.X (Ser139)	Cell Signaling Technology	2577
	phospho-Histone H2A.X (Ser139)	Bethyl Laboratories	IHC-00059-3
	phospho-Histone H2A.X (Ser139) Clone 2F3	Biolegend	613401
	Histone H2A.Y/macroH2A.1	Cell Signaling Technology	8551
	Histone H2A.Y/macroH2A.1 Clone 866416	Novus Biologicals	MAB8318
	Histone H2B	Active Motif	39125
	Ubiquityl-Histone H2B K120	Active Motif	39623
	Lamin B1	Abcam	ab16048
	Lamin B1 (M20)	Santa Cruz	sc-6217
	Lamin A/C	Cell Signaling Technology	4777
	Lamin A/C	BD Biosciences	612162
	Ubiquityl-Histone H2AK119	Cell Signaling Technology	8240
	UBF	Santa Cruz	sc-13125
	Npm1	Abcam	ab10530
	HP1a	Cell Signaling Technology	2616
	HP1b	Millipore	MAB3448
	HP1g	Cell Signaling Technology	2619
	Tuj1	Biolegend	MMS-435P
	Dcx	Proteintech	13925-1-AP
	Pax6	Covance	PRB-278P
	Sox2	Millipore	Ab5603
	IdU	BD Biosciences	347580
	CldU	Abcam	Ab6326
	Nde1	Proteintech	10233-1-AP
	Nde1	SCBT	sc100328
	Nde1	Generated in house
	Smc3	Bethyl Laboratories	A300-480A
	Smc3	Abcam	ab9263
	53 BP1	Novus Biologicals	NB100-304
	Brca1	Santa Cruz Biotechology	sc-642
	Brca1	Novus Biologicals	MAB22101
	Brca1 (clone 8F7)	Novus Biologicals	NBP1-41186
	Iba	Wako	019-19741
	CD68 (KP1)	Abcam	ab955
	CD68 (FA-11)	Abcam	ab53444
	GFAP	Abcam	ab7260
	GFAP (GA5)	Novus Biologicals	NBP2-29415
	Phospho-Tau (Thr181) 5H9L11	ThermoFisher Sci	701530
	Phospho-Tau (Ser416) D7U2P	Cell Signaling Technology	15013
	Phospho-Tau (Thr 217)	GeneScript	A00896
	Phospho-Tau (Ser396)	GeneScript	A01387
	Tau (Tau 46)	Santa Cruz	sc32274
	Tau (A10)	Santa Cruz	sc-390476
	Tau (TAU-5)	Santa Cruz	sc-58860
	NeuN	Cell Signaling Technology	24307
	NeuN, Clone A60	Milipore	MAB377
	Ubiquitin, Clone Ubi-1	Millipore	MAB1510
	Ubiquitin (Ubi-1)	Novus Biologicals	NB300-130
	GAPDH	Sigma	G9295
	Actin	Sigma	A2668
	Tubulin, alpha, clone B-5-1-2	Sigma	T6074
	Vinculin	Sigma	V9131
	Myosin	Cell Signaling Technology	3403
